# A systemic approach provides insights into the salt stress adaptation mechanisms of contrasting bread wheat genotypes

**DOI:** 10.1101/741090

**Authors:** Diana Duarte-Delgado, Said Dadshani, Heiko Schoof, Benedict C. Oyiga, Michael Schneider, Boby Mathew, Jens Léon, Agim Ballvora

## Abstract

Bread wheat is one of the most important crops for human diet but the increasing soil salinization is causing yield reductions worldwide. Physiological, genetic, transcriptomics and bioinformatics analyses were integrated to study the salt stress adaptation response in bread wheat. A comparative analysis to uncover the dynamic transcriptomic response of contrasting genotypes from two wheat populations was performed at both osmotic and ionic phases in time points defined by physiologic measurements. The differential stress effect on the expression of photosynthesis, calcium binding and oxidative stress response genes in the contrasting genotypes supported the greater photosynthesis inhibition observed in the susceptible genotype at the osmotic phase. At the ionic phase genes involved in metal ion binding and transporter activity were up-regulated and down-regulated in the tolerant and susceptible genotypes, respectively. The stress effect on mechanisms related with protein synthesis and breakdown was identified at both stress phases. Based on the linkage disequilibrium blocks it was possible to select salt-responsive genes as potential components operating in the salt stress response pathways leading to salt stress resilience specific traits. Therefore, the implementation of a systemic approach provided insights into the adaptation response mechanisms of contrasting bread wheat genotypes at both salt stress phases.

**Highlight:** The implementation of a systemic approach provided insights into salt stress adaptation response mechanisms of contrasting bread wheat genotypes from two mapping populations at both osmotic and ionic phases.
