## Supplementary material for "A systemic approach provides insights into the salt stress adaptation mechanisms of contrasting bread wheat genotypes": Table S3

### Sheet: Zentos
Novel transcript ID	Chr	Start	End	Length
Traes1004	chr7B	48069144	48069490	347
Traes118	chrUn	58456695	58457149	455
Traes1229	chr7A	268179081	268179719	639
Traes1250	chr7A	219159372	219160040	669
Traes1259	chr7A	198409311	198409691	381
Traes1261	chr7A	198205874	198206371	498
Traes1379	chr6D	471858236	471858588	353
Traes1381	chr6D	471007944	471008809	866
Traes1383	chr6D	469282177	469282776	600
Traes1385	chr6D	469252776	469253180	405
Traes14	chrUn	431695763	431695990	228
Traes1469	chr6D	372816458	372817612	1155
Traes169	chr7D	619806572	619808038	1467
Traes1727	chr6B	658194825	658195116	292
Traes2146	chr6A	614491319	614491736	418
Traes2169	chr6A	596381418	596381744	327
Traes2232	chr6A	498540162	498541162	1001
Traes23	chrUn	411778761	411778925	165
Traes2469	chr5D	556372296	556372766	471
Traes2532	chr5D	445644997	445645637	641
Traes2634	chr5D	290394039	290394619	581
Traes2746	chr5D	55591529	55592521	993
Traes2753	chr5D	47856462	47857219	758
Traes3056	chr5B	254953505	254954187	683
Traes3165	chr5B	58406784	58407927	1144
Traes3173	chr5B	49531223	49532187	965
Traes3187	chr5B	23322984	23324197	1214
Traes3218	chr5A	680863268	680864106	839
Traes3335	chr5A	437209713	437210296	584
Traes3544	chr4D	471153332	471153861	530
Traes363	chr7D	277525063	277525532	470
Traes378	chr7D	252534812	252535529	718
Traes4009	chr4B	357822548	357823240	693
Traes418	chr7D	186798577	186799257	681
Traes420	chr7D	186509990	186510510	521
Traes4300	chr4A	585641380	585642190	811
Traes4559	chr3D	597743325	597743702	378
Traes4560	chr3D	597737104	597737748	645
Traes4566	chr3D	594643618	594643948	331
Traes4754	chr3D	274358502	274359124	623
Traes4870	chr3D	74348552	74349319	768
Traes4923	chr3D	7600011	7600723	713
Traes4952	chr3B	810295733	810296148	416
Traes4961	chr3B	804542445	804543022	578
Traes5288	chr3B	119418865	119419461	597
Traes5292	chr3B	109947940	109948349	410
Traes5353	chr3B	6216548	6217193	646
Traes5354	chr3B	6215744	6216216	473
Traes5456	chr3A	593313949	593314305	357
Traes5478	chr3A	546413105	546413578	474
Traes5560	chr3A	359060897	359061610	714
Traes5569	chr3A	354432417	354432898	482
Traes564	chr7B	716022731	716023200	470
Traes565	chr7B	715479550	715482111	2562
Traes5725	chr3A	12786717	12787350	634
Traes5791	chr2D	567569079	567569582	504
Traes5859	chr2D	447831978	447832512	535
Traes586	chr7B	694920404	694921455	1052
Traes6046	chr2D	114646031	114647112	1082
Traes6090	chr2D	46577107	46577676	570
Traes61	chrUn	264884003	264885451	1449
Traes6443	chr2B	224214207	224214746	540
Traes6452	chr2B	212115989	212116450	462
Traes6543	chr2B	73989454	73990048	595
Traes6608	chr2A	750364846	750365390	545
Traes6851	chr2A	164305814	164306259	446
Traes6997	chr1D	411278015	411278250	236
Traes7003	chr1D	408240724	408241419	696
Traes7005	chr1D	408238354	408239494	1141
Traes7015	chr1D	408072397	408073340	944
Traes7068	chr1D	307419569	307419910	342
Traes7125	chr1D	208091924	208092285	362
Traes715	chr7B	482681815	482682353	539
Traes7199	chr1D	52115089	52115635	547
Traes7201	chr1D	51769618	51769949	332
Traes7203	chr1D	51623637	51623853	217
Traes7267	chr1B	667974971	667975360	390
Traes7288	chr1B	630931945	630932056	112
Traes7289	chr1B	630926476	630926836	361
Traes7294	chr1B	623722417	623722876	460
Traes7339	chr1B	554487349	554487884	536
Traes7352	chr1B	548894526	548895129	604
Traes7358	chr1B	548622175	548622949	775
Traes7375	chr1B	520390543	520391143	601
Traes7525	chr1B	269293975	269294445	471
Traes7659	chr1B	80713246	80713557	312
Traes7722	chr1A	571738110	571738646	537
Traes7855	chr1A	294136436	294138591	2156
Traes8014	chr1A	2918909	2919478	570
Traes8020	chr1A	316698	316832	135
Traes821	chr7B	329786246	329786940	695
Traes822	chr7B	329775609	329776185	577
Traes823	chr7B	329694435	329694936	502
Traes897	chr7B	221272783	221273420	638

### Sheet: Syn86
Novel transcript ID	Chr	Start	End	Length
Traes1000	chr7B	54222911	54224031	1121
Traes1023	chr7B	22513465	22514408	944
Traes1087	chr7A	655412738	655413578	841
Traes1090	chr7A	647916524	647916947	424
Traes1099	chr7A	626254370	626254532	163
Traes1141	chr7A	538819130	538819488	359
Traes1143	chr7A	528927955	528928659	705
Traes1166	chr7A	458772836	458773322	487
Traes1205	chr7A	317129734	317130073	340
Traes1240	chr7A	241171525	241172101	577
Traes1256	chr7A	200608778	200610100	1323
Traes1259	chr7A	198409311	198409691	381
Traes1261	chr7A	198205874	198206371	498
Traes130	chrUn	43540875	43541262	388
Traes1367	chr7A	7831849	7832064	216
Traes1368	chr7A	5692661	5692920	260
Traes1380	chr6D	471012858	471014052	1195
Traes1381	chr6D	471007944	471008809	866
Traes1382	chr6D	469363737	469364216	480
Traes1383	chr6D	469282177	469282776	600
Traes1386	chr6D	469057040	469057517	478
Traes1387	chr6D	468919835	468920293	459
Traes1412	chr6D	451758668	451759983	1316
Traes1419	chr6D	446002118	446002645	528
Traes1422	chr6D	445720267	445720927	661
Traes1428	chr6D	439913999	439914572	574
Traes1465	chr6D	380440184	380440829	646
Traes1469	chr6D	372816458	372817612	1155
Traes1613	chr6D	88782324	88783025	702
Traes1676	chr6D	752815	753335	521
Traes1681	chr6B	715603344	715603786	443
Traes169	chr7D	619806572	619808038	1467
Traes1696	chr6B	695294841	695298675	3835
Traes1700	chr6B	686168847	686169275	429
Traes174	chr7D	616106917	616107736	820
Traes1741	chr6B	637939468	637939974	507
Traes1752	chr6B	630531430	630531916	487
Traes1777	chr6B	565425353	565425789	437
Traes18	chrUn	422630621	422631023	403
Traes1827	chr6B	508196995	508197458	464
Traes1831	chr6B	504019975	504020639	665
Traes1881	chr6B	404457181	404459216	2036
Traes190	chr7D	591873666	591874148	483
Traes1986	chr6B	240543793	240544167	375
Traes20	chrUn	418283711	418284153	443
Traes2048	chr6B	144274869	144276425	1557
Traes21	chrUn	416394355	416394605	251
Traes2248	chr6A	457077858	457078466	609
Traes2278	chr6A	373109313	373110231	919
Traes2285	chr6A	359057802	359060412	2611
Traes23	chrUn	411778761	411778925	165
Traes2336	chr6A	225112885	225113327	443
Traes2355	chr6A	184815914	184816483	570
Traes2356	chr6A	184814378	184815495	1118
Traes2404	chr6A	106838625	106839504	880
Traes2430	chr6A	61735457	61735608	152
Traes2482	chr5D	531202424	531202855	432
Traes2556	chr5D	407772873	407772953	81
Traes2573	chr5D	389934564	389935277	714
Traes2580	chr5D	376708309	376708779	471
Traes2608	chr5D	319680939	319681457	519
Traes2634	chr5D	290394039	290394619	581
Traes269	chr7D	477409657	477410154	498
Traes2697	chr5D	159888029	159888831	803
Traes2746	chr5D	55591529	55592521	993
Traes2753	chr5D	47856462	47857219	758
Traes2820	chr5B	686685674	686685829	156
Traes2873	chr5B	595468936	595469226	291
Traes2882	chr5B	573407273	573407810	538
Traes2890	chr5B	550259608	550260308	701
Traes2905	chr5B	521855027	521855661	635
Traes3086	chr5B	212205359	212205971	613
Traes3165	chr5B	58406784	58407927	1144
Traes3173	chr5B	49531223	49532187	965
Traes3202	chr5A	706875113	706875350	238
Traes3218	chr5A	680863268	680864106	839
Traes3252	chr5A	620485808	620486173	366
Traes3294	chr5A	521678656	521679239	584
Traes3335	chr5A	437209713	437210296	584
Traes3377	chr5A	324479259	324480261	1003
Traes3500	chr5A	27518015	27518431	417
Traes3505	chr5A	12976635	12977215	581
Traes3515	chr5A	677094	677535	442
Traes3526	chr4D	500272871	500273418	548
Traes3527	chr4D	500261394	500261895	502
Traes3531	chr4D	491805848	491806816	969
Traes3544	chr4D	471153332	471153861	530
Traes3551	chr4D	461564194	461564577	384
Traes3577	chr4D	423885160	423885508	349
Traes3651	chr4D	268604093	268604472	380
Traes371	chr7D	265055751	265056138	388
Traes3760	chr4D	91095595	91096019	425
Traes3779	chr4D	58643794	58643923	130
Traes3802	chr4D	20579294	20580468	1175
Traes3854	chr4B	632402362	632402589	228
Traes3870	chr4B	610830775	610831234	460
Traes3880	chr4B	593347310	593347772	463
Traes4009	chr4B	357822548	357823240	693
Traes4039	chr4B	291663849	291665107	1259
Traes4065	chr4B	245682344	245682736	393
Traes418	chr7D	186798577	186799257	681
Traes420	chr7D	186509990	186510510	521
Traes4222	chr4B	11665566	11665829	264
Traes4239	chr4A	702064914	702065698	785
Traes4263	chr4A	670938749	670939279	531
Traes4283	chr4A	615112476	615112893	418
Traes4284	chr4A	615109291	615109990	700
Traes4300	chr4A	585641380	585642190	811
Traes4302	chr4A	585612259	585613283	1025
Traes4335	chr4A	531327096	531328351	1256
Traes4401	chr4A	362904003	362904223	221
Traes4417	chr4A	312727526	312728163	638
Traes4507	chr4A	67034519	67034825	307
Traes452	chr7D	119102523	119103031	509
Traes454	chr7D	116984746	116985164	419
Traes4545	chr3D	603576692	603577512	821
Traes4555	chr3D	598939749	598940772	1024
Traes4557	chr3D	597841545	597842287	743
Traes4558	chr3D	597785125	597785459	335
Traes4560	chr3D	597737104	597737748	645
Traes4566	chr3D	594643618	594643948	331
Traes457	chr7D	114483772	114484763	992
Traes473	chr7D	90042972	90043529	558
Traes4754	chr3D	274358502	274359124	623
Traes4765	chr3D	262898051	262898144	94
Traes4768	chr3D	260162923	260163125	203
Traes482	chr7D	73856499	73856764	266
Traes4832	chr3D	130945998	130946410	413
Traes4870	chr3D	74348552	74349319	768
Traes4923	chr3D	7600011	7600723	713
Traes4925	chr3D	6525175	6525811	637
Traes4932	chr3D	565330	565776	447
Traes4933	chr3D	554505	555083	579
Traes4952	chr3B	810295733	810296148	416
Traes4961	chr3B	804542445	804543022	578
Traes4963	chr3B	802702538	802703263	726
Traes4987	chr3B	759169238	759169902	665
Traes510	chr7D	31566687	31567261	575
Traes512	chr7D	31474747	31475088	342
Traes513	chr7D	31471127	31471492	366
Traes5200	chr3B	304806136	304806573	438
Traes5288	chr3B	119418865	119419461	597
Traes5289	chr3B	119124083	119124727	645
Traes5338	chr3B	22383575	22384134	560
Traes5358	chr3B	5836992	5837595	604
Traes5382	chr3A	728996595	728997575	981
Traes5385	chr3A	727665455	727665845	391
Traes5386	chr3A	727646220	727646744	525
Traes5387	chr3A	727518631	727519148	518
Traes5391	chr3A	725149941	725150918	978
Traes5394	chr3A	711094256	711094693	438
Traes5398	chr3A	710783682	710784341	660
Traes543	chr7D	7187332	7187693	362
Traes5431	chr3A	632551147	632551684	538
Traes5433	chr3A	632547975	632549008	1034
Traes5436	chr3A	627924809	627925391	583
Traes5454	chr3A	601371743	601372031	289
Traes5456	chr3A	593313949	593314305	357
Traes5478	chr3A	546413105	546413578	474
Traes5502	chr3A	496223000	496223486	487
Traes5516	chr3A	451666616	451668641	2026
Traes5518	chr3A	444648703	444649171	469
Traes5522	chr3A	431128535	431128999	465
Traes5560	chr3A	359060897	359061610	714
Traes565	chr7B	715479550	715482111	2562
Traes5664	chr3A	108908320	108908789	470
Traes5684	chr3A	66006944	66007088	145
Traes5729	chr3A	9466279	9466918	640
Traes5778	chr2D	600086611	600087201	591
Traes5810	chr2D	540485313	540485495	183
Traes5898	chr2D	368794946	368795326	381
Traes5964	chr2D	253620120	253621997	1878
Traes6046	chr2D	114646031	114647112	1082
Traes6090	chr2D	46577107	46577676	570
Traes6110	chr2D	28411438	28411719	282
Traes6122	chr2D	6586596	6587167	572
Traes6137	chr2B	793490162	793490401	240
Traes6162	chr2B	757566665	757566898	234
Traes6228	chr2B	637463431	637464280	850
Traes6256	chr2B	571249400	571250028	629
Traes6267	chr2B	548661191	548661430	240
Traes6296	chr2B	474895794	474896104	311
Traes6316	chr2B	435684874	435685328	455
Traes6320	chr2B	422727638	422729414	1777
Traes6328	chr2B	413863560	413864376	817
Traes6408	chr2B	297452538	297454382	1845
Traes6439	chr2B	237159495	237159914	420
Traes644	chr7B	614293685	614294053	369
Traes6449	chr2B	214819099	214819272	174
Traes6452	chr2B	212115989	212116450	462
Traes6490	chr2B	153967827	153968394	568
Traes6513	chr2B	118320691	118321474	784
Traes6543	chr2B	73989454	73990048	595
Traes6608	chr2A	750364846	750365390	545
Traes6624	chr2A	733634053	733634380	328
Traes6630	chr2A	724976647	724977255	609
Traes6664	chr2A	678897521	678898413	893
Traes6672	chr2A	668049693	668050623	931
Traes6697	chr2A	605000395	605001157	763
Traes6701	chr2A	595216138	595216674	537
Traes6744	chr2A	461977522	461979463	1942
Traes6771	chr2A	391109265	391109855	591
Traes6791	chr2A	343717743	343718645	903
Traes6817	chr2A	241114604	241115602	999
Traes6851	chr2A	164305814	164306259	446
Traes6908	chr2A	50047772	50048201	430
Traes6924	chr2A	30076270	30076454	185
Traes6995	chr1D	411399593	411400078	486
Traes6996	chr1D	411376945	411377620	676
Traes6998	chr1D	411116943	411117403	461
Traes7	chrUn	461463895	461464286	392
Traes7001	chr1D	408737411	408737881	471
Traes7005	chr1D	408238354	408239494	1141
Traes7010	chr1D	408200084	408200855	772
Traes7060	chr1D	327988653	327989224	572
Traes7063	chr1D	318942521	318944391	1871
Traes7068	chr1D	307419569	307419910	342
Traes7075	chr1D	276770067	276770414	348
Traes7142	chr1D	170649003	170649445	443
Traes715	chr7B	482681815	482682353	539
Traes7199	chr1D	52115089	52115635	547
Traes7202	chr1D	51728206	51728657	452
Traes7203	chr1D	51623637	51623853	217
Traes7231	chr1D	16279700	16280464	765
Traes7281	chr1B	651560560	651560849	290
Traes7317	chr1B	579610565	579611457	893
Traes7337	chr1B	554587276	554587870	595
Traes7340	chr1B	554040113	554040334	222
Traes7341	chr1B	551768064	551768202	139
Traes7356	chr1B	548625019	548625538	520
Traes7358	chr1B	548622175	548622949	775
Traes7375	chr1B	520390543	520391143	601
Traes7400	chr1B	463562178	463562705	528
Traes7412	chr1B	443001657	443002448	792
Traes7414	chr1B	442105362	442105902	541
Traes745	chr7B	413596059	413596644	586
Traes7463	chr1B	354917092	354917599	508
Traes7468	chr1B	348904753	348905304	552
Traes7470	chr1B	348491087	348491544	458
Traes7471	chr1B	348419209	348419956	748
Traes7514	chr1B	290864647	290865002	356
Traes7583	chr1B	172420171	172421662	1492
Traes7722	chr1A	571738110	571738646	537
Traes7724	chr1A	569447539	569448248	710
Traes7734	chr1A	554056493	554056951	459
Traes7741	chr1A	545762554	545763027	474
Traes7749	chr1A	530159727	530160267	541
Traes789	chr7B	361981023	361981605	583
Traes7999	chr1A	22559501	22559999	499
Traes8014	chr1A	2918909	2919478	570
Traes821	chr7B	329786246	329786940	695
Traes822	chr7B	329775609	329776185	577
Traes823	chr7B	329694435	329694936	502
Traes869	chr7B	255556192	255556559	368
Traes896	chr7B	223819392	223819774	383
Traes989	chr7B	68197053	68197435	383

### Sheet: Altay2000
Novel transcript ID	Chr	Start	End	Length
Traes1011	chr7B	40659560	40660223	664
Traes7814	chr1A	404473513	404475015	1503
Traes7375	chr1B	520390543	520391143	601
Traes7420	chr1B	431455301	431456975	1675
Traes7583	chr1B	172420171	172421662	1492
Traes7036	chr1D	376983098	376983428	331
Traes6835	chr2A	197674206	197674566	361
Traes6858	chr2A	154135702	154136182	481
Traes6442	chr2B	231630382	231630787	406
Traes6500	chr2B	143636256	143636727	472
Traes5791	chr2D	567569079	567569582	504
Traes5394	chr3A	711094256	711094693	438
Traes4545	chr3D	603576692	603577512	821
Traes3966	chr4B	427028606	427029015	410
Traes4003	chr4B	368066287	368066871	585
Traes3085	chr5B	213322330	213323729	1400
Traes3173	chr5B	49531223	49532187	965
Traes2532	chr5D	445644997	445645637	641
Traes2634	chr5D	290394039	290394619	581
Traes2753	chr5D	47856462	47857219	758
Traes2175	chr6A	588597759	588598146	388
Traes2237	chr6A	490997038	490997808	771
Traes1918	chr6B	356478519	356478899	381
Traes1108	chr7A	621320416	621320963	548
Traes1232	chr7A	261583786	261584563	778
Traes1344	chr7A	36799119	36799564	446
Traes667	chr7B	583115896	583116849	954
Traes715	chr7B	482681815	482682353	539
Traes745	chr7B	413596059	413596644	586
Traes833	chr7B	324639455	324639820	366
Traes1105	chr7A	621330133	621330647	515
Traes1106	chr7A	621325410	621325667	258
Traes1261	chr7A	198205874	198206371	498
Traes1831	chr6B	504019975	504020639	665
Traes2232	chr6A	498540162	498541162	1001
Traes2404	chr6A	106838625	106839504	880
Traes3252	chr5A	620485808	620486173	366
Traes383	chr7D	245335539	245335790	252
Traes4386	chr4A	407461604	407462020	417
Traes4935	chr3D	512682	513189	508
Traes6435	chr2B	243781924	243782315	392
Traes6965	chr1D	453269292	453269520	229
Traes7771	chr1A	500076734	500077116	383
Traes897	chr7B	221272783	221273420	638

### Sheet: Bobur
Novel transcript ID	Chr	Start	End	Length
Traes1108	chr7A	621320416	621320963	548
Traes7918	chr1A	171597573	171598137	565
Traes7288	chr1B	630931945	630932056	112
Traes7396	chr1B	473527734	473529577	1844
Traes6664	chr2A	678897521	678898413	893
Traes6835	chr2A	197674206	197674566	361
Traes6228	chr2B	637463431	637464280	850
Traes6355	chr2B	374236457	374237796	1340
Traes5509	chr3A	477795453	477796666	1214
Traes4952	chr3B	810295733	810296148	416
Traes5353	chr3B	6216548	6217193	646
Traes4545	chr3D	603576692	603577512	821
Traes4870	chr3D	74348552	74349319	768
Traes4925	chr3D	6525175	6525811	637
Traes4252	chr4A	684076582	684077046	465
Traes3966	chr4B	427028606	427029015	410
Traes3080	chr5B	217627191	217627825	635
Traes3165	chr5B	58406784	58407927	1144
Traes3173	chr5B	49531223	49532187	965
Traes2494	chr5D	512907742	512908236	495
Traes2532	chr5D	445644997	445645637	641
Traes2634	chr5D	290394039	290394619	581
Traes2697	chr5D	159888029	159888831	803
Traes2746	chr5D	55591529	55592521	993
Traes2753	chr5D	47856462	47857219	758
Traes1810	chr6B	526859760	526860070	311
Traes1827	chr6B	508196995	508197458	464
Traes1831	chr6B	504019975	504020639	665
Traes1644	chr6D	43192524	43193110	587
Traes586	chr7B	694920404	694921455	1052
Traes667	chr7B	583115896	583116849	954
Traes715	chr7B	482681815	482682353	539
Traes805	chr7B	352721310	352721832	523
Traes917	chr7B	194927795	194928300	506
Traes193	chr7D	584233016	584233479	464
Traes40	chrUn	346827214	346827904	691
Traes1139	chr7A	539451089	539451467	379
Traes1261	chr7A	198205874	198206371	498
Traes1386	chr6D	469057040	469057517	478
Traes1683	chr6B	713501014	713501216	203
Traes182	chr7D	603270743	603271163	421
Traes2805	chr5B	705123672	705124022	351
Traes2882	chr5B	573407273	573407810	538
Traes3472	chr5A	65985622	65986151	530
Traes3965	chr4B	427034911	427035401	491
Traes4239	chr4A	702064914	702065698	785
Traes4695	chr3D	395646358	395646874	517
Traes4832	chr3D	130945998	130946410	413
Traes5049	chr3B	606379558	606379993	436
Traes5320	chr3B	60741588	60742120	533
Traes6140	chr2B	790967044	790967608	565
Traes6170	chr2B	733858845	733859028	184
Traes7	chrUn	461463895	461464286	392
Traes7199	chr1D	52115089	52115635	547
Traes7289	chr1B	630926476	630926836	361
Traes7323	chr1B	566038078	566040531	2454
Traes918	chr7B	194316615	194317236	622
